# Protein phosphatase 4 is required for Centrobin function in DNA damage repair

**DOI:** 10.1101/2023.05.31.542826

**Authors:** Zsuzsánna Réthi-Nagy, Edit Ábrahám, Rita Sinka, Szilvia Juhász, Zoltán Lipinszki

**Affiliations:** Biological Research Centre, Institute of Biochemistry, MTA SZBK Lendület Laboratory of Cell Cycle Regulation, ELKH, Szeged, Hungary; Doctoral School of Biology, Faculty of Science and Informatics, University of Szeged, Szeged, Hungary; Biological Research Centre, Institute of Genetics, National Biotechnology Laboratory, Szeged, Hungary; Department of Genetics, University of Szeged, Szeged, Hungary; Biological Research Centre, Institute of Biochemistry, ELKH, Szeged, Hungary

**Keywords:** Protein Phosphatase 4, Centrobin, DNA damage response, Homologous recombination repair, arms-closed chromosome morphology, DNA double-stranded break

## Abstract

Genome stability in human cells relies on the efficient repair of double-stranded DNA breaks, which is mainly achieved by homologous recombination (HR). Among the regulators of various cellular functions, Protein Phosphatase 4 (PP4) plays a pivotal role in coordinating the cellular response to DNA damage. Meanwhile, Centrobin (Ctb), initially recognized for its association with centrosomal function and microtubule dynamics, has sparked interest due to its potential contribution to DNA repair processes. In this study, we investigate the involvement of PP4 and its interaction with Ctb in HR-mediated DNA repair in human cells. Employing a range of experimental strategies, we investigate the physical interaction between PP4 and Ctb and shed light on the importance of two specific motifs in Ctb, the PP4-binding FRVP and the ATR kinase recognition SQ sequences, in the DNA repair process. Moreover, we examine cells lacking PP4 or Ctb and cells harboring FRVP and SQ mutations in Ctb, which result in similarly abnormal chromosome morphologies. This phenomenon likely results from the impaired resolution of Holliday junctions, which serve as crucial intermediates in HR. Taken together, our results provide new insights into the intricate mechanisms and interrelationships of PP4 and Ctb in the regulation of HR repair.
