## Supplementary Table 1 for "Protein phosphatase 4 is required for Centrobin function in DNA damage repair"

### Sheet: Munka3
Supplementary Table 1 Protein phosphatase 4 is required for Centrobin function in DNA damage repair Zsuzsánna Réthi-Nagy1,2, Edit Ábrahám1,3, Rita Sinka4, Szilvia Juhász5,# and Zoltán Lipinszki1,3,# 1Biological Research Centre, Institute of Biochemistry, MTA SZBK Lendület Laboratory of Cell Cycle Regulation, ELKH, Szeged, Hungary 2Doctoral School of Biology, Faculty of Science and Informatics, Un…
oligonucleotide primer	sequence	used for
Ctb_771-774-FxxPAxxAmut_fw	GCATCCAGTCTTGCCCGGGTCGCCGAGCCTCCCTCC	site-directed mutagenesis
Ctb_771-774-FxxPAxxAmut_rev	GGAGGGAGGCTCGGCGACCCGGGCAAGACTGGATGC
Ctb_S781A_mut_fw	CCTCCTCCCATGCCCAAGGCAGTGGTCC	site-directed mutagenesis
Ctb_S781A_mut_rev	GGACCACTGCCTTGGGCATGGGAGGAGG
Ctb_S781D_mut_fw	CCTCCTCCCATGATCAAGGCAGTGGTCC	site-directed mutagenesis
Ctb_S781D_mut_rev	GGACCACTGCCTTGATCATGGGAGGAGG
Ctb_1_EcoRI_fw	CGGAATTCGGCAACATCAGCTGACA	cloning
Ctb_180_Acc65I_rev	GAGGTACCTCAGGGATTGAGTGGAGG	cloning
Ctb_180_EcoRI_fw	GGAATTCCCCCCCAGATTTTCAG	cloning
Ctb_460_EcoRI_fw	GGAATTCGACAGAGCGGCTG	cloning
Ctb_460_Acc65I_rev	GAGGTACCTCACACCCGCTGCTCCAG	cloning
Ctb_903_Acc65I_rev	GAGGTACCTCATCTCCAGACTCC	cloning
Ctb_NotI_fw	CAGCGGCCGCAGCAACATCAGCTGAC	cloning
Ctb_XbaI_rev	CCTCTAGACTCATCTCCAGACTCCCCC
R3A_GW_Stop_rev	GGGGACCACTTTGTACAAGAAAGCTGGGTATTATGAATCAAATTTTGCTTTCTTT	generation of Gateway entry clones
R3A_GW_fw	GGGGACAAGTTTGTACAAAAAAGCAGGCTTAATGACCGACACCCGGCGGCGGGTG
R3B_GW_Stop_rev	GGGGACCACTTTGTACAAGAAAGCTGGGTATTATGAGCCAAGACGAGGTCTTTTC	generation of Gateway entry clones
R3B_GW_fw	GGGGACAAGTTTGTACAAAAAAGCAGGCTTAATGTCGGATACGCGGCGGCGAGTG
qPCR_Ctb_fw1	GCATTGGATTCAGAGCATAC	validation of silencing efficiency by qPCR
qPCR_Ctb_rev1	ACGGCTAATTGTTGCTGTAG
qPCR_Ctb _fw2	CCTGGGCTCAACCAAGTGTC	validation of silencing efficiency by qPCR
qPCR_Ctb _rev2	TACAGCTGGGCTCGGGCCG
qPCR_PP4c_fw2	AGCTGGACGAGCATCTCC	validation of silencing efficiency by qPCR
qPCR_PP4c_rev2	TCACAGGAAGTAGTCGGCCA
qPCR_R3A_fw	CGTCTGGCTACGTGGAGC	validation of silencing efficiency by qPCR
qPCR_R3A_rev	CCTGTTGTTTCTGGTATGCAGTGTTA
qPCR_R3B_fw	ATGCGGATACGCGGCGGC	validation of silencing efficiency by qPCR
qPCR_R3B_rev	GCGACATCCCCTTGAGCTC
qPCR_actin_fw	ATGCCTCTGGTCGTACCACT	validation of silencing efficiency by qPCR
qPCR_actin_rev	TCAGGTCCCGGCCAGCCA
siRNA	Sense	Antisense	Cat. Number:	siRNA ID
Centrobin-1	GCUCUAUGCUUCUUUGCGCtt	GCGCAAAGAAGCAUAGAGCtg	AM16708	141226
Centrobin-2	CCAUGAUUGAACAACUGGAtt	UCCAGUUGUUCAAUCAUGGta	4392420	s42056
PP4c-1	UCAAGGCCCUGUGCGCUAAtt	UUAGCGCACAGGGCCUUGAct	4390824	s10999
PP4c-2	GGUUACAAGUGGCACUUCAtt	UGAAGUGCCACUUGUAACCtt	AM16708	4441
R3A-1	GCACCAUACCUACCACAUAtt	UAUGUGGUAGGUAUGGUGCtc	4392420	s31226
R3A-2	GCGACGGUUCUCUACUUUUtt	AAAAGUAGAGAACCGUCGCtc	AM16708	133612
R3B-1	CCAUCUAUAUUGCGUAGUAtt	UACUACGCAAUAUAGAUGGta	4392420	s32915
R3B-2	CCAAGAAUAGUGCUGAAUUtt	AAUUCAGCACUAUUCUUGGtt	AM16708	123224
